# Insights into the genetic architecture of the human face

**DOI:** 10.1101/2020.05.12.090555

**Authors:** Julie D. White, Karlijne Indencleef, Sahin Naqvi, Ryan J. Eller, Jasmien Roosenboom, Myoung Keun Lee, Jiarui Li, Jaaved Mohammed, Stephen Richmond, Ellen E. Quillen, Heather L. Norton, Eleanor Feingold, Tomek Swigut, Mary L. Marazita, Hilde Peeters, Greet Hens, John R. Shaffer, Joanna Wysocka, Susan Walsh, Seth M. Weinberg, Mark D. Shriver, Peter Claes

**Affiliations:** Department of Anthropology, Pennsylvania State University, State College, PA, 16802, USA; Department of Electrical Engineering, ESAT/PSI, KU Leuven, Leuven, 3000, Belgium; Medical Imaging Research Center, UZ Leuven, Leuven, 3000, Belgium; Department of Otorhinolaryngology, KU Leuven, Leuven, 3000, Belgium; Department of Chemical and Systems Biology, Stanford University School of Medicine, Stanford, CA, 94305, USA; Department of Genetics, Stanford University School of Medicine, Stanford, CA, 94305, USA; Department of Biology, Indiana University Purdue University Indianapolis, Indianapolis, IN, 46202, USA; Department of Oral Biology, Center for Craniofacial and Dental Genetics, University of Pittsburgh, Pittsburgh, PA, 15261, USA; Department of Developmental Biology, Stanford University School of Medicine, Stanford, CA, 94305, USA; Applied Clinical Research and Public Health, School of Dentistry, Cardiff University, Cardiff, CF10 3AT, United Kingdom; Department of Internal Medicine, Section of Molecular Medicine, Wake Forest School of Medicine, Winston-Salem, NC, 27101, USA; Center for Precision Medicine, Wake Forest School of Medicine, Winston-Salem, NC, 27101, USA; Department of Anthropology, University of Cincinnati, Cincinnati, OH, 45221, USA; Department of Human Genetics, University of Pittsburgh, Pittsburgh, PA, 15261, USA; Department of Human Genetics, KU Leuven, Leuven, 3000, Belgium; Department of Anthropology, University of Pittsburgh, Pittsburgh, PA, 15261, USA; Murdoch Children’s Research Institute, Melbourne, Victoria, 3052, Australia; Department of Biomedical Engineering, University of Oxford, Oxford, OX1 2JD, United Kingdom

## Abstract

The human face is complex and multipartite, and characterization of its genetic architecture remains intriguingly challenging. Applying GWAS to multivariate shape phenotypes, we identified 203 genomic regions associated with normal-range facial variation, 117 of which are novel. The associated regions are enriched for both genes relevant to craniofacial and limb morphogenesis and enhancer activity in cranial neural crest cells and craniofacial tissues. Genetic variants grouped by their contribution to similar aspects of facial variation show high within-group correlation of enhancer activity, and four SNP pairs display evidence of epistasis, indicating potentially coordinated actions of variants within the same cell types or tissues. In sum, our analyses provide new insights for understanding how complex morphological traits are shaped by both individual and coordinated genetic actions.
