## Supplementary material for "Insights into the genetic architecture of the human face": Table S1

### Sheet: TableS1
Publication	Locus	SNP	Gene	Effect
Paternoster et al., 2012*	2q36.1	rs7559271	PAX3	Nasion-midendocanthion distance
Liu et al., 2012	1p36.32	rs4648379	PRDM16	Nose width and nose height
	2q36.1	rs168686344, rs12694574, rs974448	PAX3	Distance between eyeballs and nasion
	3q28	rs17447439	TP63	Distance between the eyeballs
	5q35.1	rs6555969	C5orf50	Nasion position
	10q25.1	rs805722	COL17A1	Distance between the eyeballs
Jacobs et al., 2014	18p11.31	rs11876749	TGF-β	Sagging eyelids
Adhikari et al., 2016	2q12.3	rs3827760	EDAR	Chin protrusion
	4q31.3	rs12644248	DCHS2	Columella inclination
	6p21.1	rs1852985	RUNX2	Nose bridge breadth
	7p14.1	rs17640804	GLI3	Nose wing breadth
	20p11.22	rs927833	PAX1	Nose wing breadth
Shaffer et al., 2016*	1p13.3	rs619686	ALX3	Intercanthal width
	14q21.1	rs17106852	PAX9, MIPOL1	Cranial base width
	20p11.22	rs2424399	PAX1	Nasal width
	20q12	rs6129564	MAFB	Cranial base width
	Xq13.2	rs11093404	HDAC8	Intercanthal width
Pickrell et al., 2016	1p32.3	rs702489	[GLIS1]	Self-reported nose size
	1p12	rs1766786	[TBX15]	Self-reported chin dimples
	1q22	rs11589479	[ADAM15]	Self-reported chin dimples
	1q23.1	rs1336149	[ARHGEF11]	Self-reported chin dimples
	1q31.3	rs2476023	[CRB1]	Self-reported chin dimples
	1q41	rs5781117	LYPLAL1---[]---SLC30A10	Self-reported nose size
	2p21	rs6740960	C2orf91[]--PKDCC	Self-reported chin dimples
	2q12.1	rs10175706	[]---LOC100287010	Self-reported chin dimples
	2q22.3	rs11688237	ARHGAP15--[]---GTDC1	Self-reported chin dimples
		rs17479393	ZEB2---[]	Self-reported chin dimples
	2q31.1	rs59156997	MTX2---[]---HNRNPA3	Self-reported chin dimples
	2q33.1	rs13035389	PLCL1---[]--SATB2	Self-reported chin dimples
	2q36.1	rs34460569	EPHA4---[]--PAX3	Self-reported nose size
		rs4674676	FARSB-[]-MOGAT1	Self-reported chin dimples
	3p14.3	rs56063440	[CACNA2D3]	Self-reported nose size
	3p13	3:71227306:T_TGA	FOXP1--[]---EIF4E3	Self-reported nose size
	3p12.3	rs424737	[ROBO1]	Self-reported nose size
	3q24	rs12495832	ZIC1---[]---AGTR1	Self-reported chin dimples
	3q25.31	rs11717138	TIPARP---[]-LEKR1	Self-reported nose size
	3q25.32	rs11713363	[RSRC1]	Self-reported chin dimples
	3q26.32	rs2133593	TBL1XR1---[]---KCNMB2	Self-reported chin dimples
	3q27.1	rs13097965	EPHB3--[]--MAGEF1	Self-reported nose size
	4q24	rs6851148	DDIT4L---[]--EMCN	Self-reported nose size
	4q28.1	rs145365164	FAT4---[]	Self-reported chin dimples
	4q34.1	rs12505328	SCRG1--[]--HAND2	Self-reported chin dimples
		rs17275866	HAND2---[]---FBXO8	Self-reported chin dimples
	4q34.3	rs12509218	SPCS3---[]--VEGFC	Self-reported chin dimples
	5q13.3	rs199880074	ARHGEF28---[]---ENC1	Self-reported chin dimples
	5q14.2	rs10078545	ATP6AP1L---[]---TMEM167A	Self-reported chin dimples
	5q33.2	rs4958741	HAND1--[]---LARP1	Self-reported chin dimples
	5q35.2	rs4868444	MSX2-[]--DRD1	Self-reported chin dimples
	6p21.1	rs17336368	CDC5L---[]--SUPT3H	Self-reported chin dimples
		6:44820741:AG_A	[SUPT3H]	Self-reported nose size
	6p12.2	rs142900698	GSTA3--[]-GSTA4	Self-reported nose size
	6q16.1	rs112215522	EPHA7---[]	Self-reported chin dimples
	7q21.3	rs11768577	C7orf76--[]--SHFM1	Self-reported chin dimples
	8p23.1	rs2929451	PPP1R3B--[]---TNKS	Self-reported nose size
		rs11782517	[MSRA]	Self-reported nose size
	8p22	rs767764	[DLC1]	Self-reported nose size
	8p12	rs2347498	[]--NRG1	Self-reported chin dimples
	8q13.3	rs10504499	XKR9---[]--EYA1	Self-reported chin dimples
	8q24.13	rs12541121	HAS2---[]---ZHX2	Self-reported chin dimples
	9p24.3	rs10809266	DMRT2--[]---SMARCA2	Self-reported nose size
	9p24.2	rs4237150	[GLIS3]	Self-reported chin dimples
	9p22.2	rs10962767	BNC2--[]---CNTLN	Self-reported chin dimples
	9q22.31	rs10761129	[ROR2]	Self-reported nose size
	9q33.3	rs62578082	MVB12B-[]--LMX1B	Self-reported chin dimples
	10q21.1	rs1194708	DKK1---[]---MBL2	Self-reported chin dimples
	10q22.3	rs11001765	[C10orf11]	Self-reported chin dimples
	12q14.3	rs141753469	HMGA2--[]---LLPH	Self-reported chin dimples
	12q21.31	rs10779169	ALX1---[]---RASSF9	Self-reported nose size
	13q12.11	rs73168105	FGF9---[]	Self-reported chin dimples
	13q34	rs146188897	MYO16---[]--IRS2	Self-reported nose size
	14q22.2	rs72678242	DDHD1---[]---BMP4	Self-reported chin dimples
	14q24.1	rs34702092	[RAD51B]	Self-reported nose size
	14q32.13	rs2224309	GSC--[]---DICER1	Self-reported nose size
		rs7161418		Self-reported chin dimples
	15q13.3	rs6494598	SCG5-[]--GREM1	Self-reported chin dimples
	15q26.3	rs7167736	ASB7--[]---ALDH1A3	Self-reported chin dimples
	16q24.1	rs61646804	FOXC2-[]-FOXL1	Self-reported nose size
	17p13.1	rs80067372	[TNFSF12-TNFSF13]	Self-reported chin dimples
	17q24.1	rs11650175	[CEP112]	Self-reported chin dimples
	17q24.3	rs56347314	KCNJ2---[]---SOX9	Self-reported chin dimples
		rs34091987	[]--SOX9	Self-reported nose size
	18q21.2	rs7243821	CCDC68--[]---TCF4	Self-reported chin dimples
	19q12	rs55700449	[ZNF536]	Self-reported chin dimples
	20p12.1	rs2073323	[TASP1]	Self-reported chin dimples
	20q12	rs6028446	DHX35---[]	Self-reported chin dimples
		rs6101567		Self-reported nose size
	20q13.31	rs35130793	[BMP7]	Self-reported nose size
	Xq21.1	rs5959351	ITM2A--[]---TBX22	Self-reported nose size
Cole et al., 2016	3q25.33	rs79909949	SCHIP1	Centroid size
	15q25.3	rs12909111, rs12908400	PDE8A	Allometry
Lee et al., 2017*	6q26	rs9456748	PARK2	Facial height containing the nasion landmark
	9p22.3	rs72713618	FREM1	Upper lip vermillion height
	Xq13.2	rs11093404	HDAC8	Horizontal spacing of the inner canthi of the orbits
Crouch et al., 2018	2q21.1	rs7560738	TMEM163	Eye width and height
	10q21.1	rs2045145	PCDH15	Straight rather than upturned nose
	16q23.3	rs11642644	MBTPS1	Female facial profile
Claes et al., 2018*	1p12	rs72691108	TBX15	Forehead morphology
	1p32.1	rs4916068	Intergenic	Nose morphology
	1q31.3	rs2821116	ASPM	Chin morphology
	2p21	rs6740960	PKDCC	Chin morphology
	2q31.1	rs970797	HOXD cluster	Lip morphology
	2q36.1	rs10176525	PAX3	Nose morphology
	3q21.3	rs2977562	RAB7A, ACAD9	Upper lip morphology
	3q27.1	rs58022575	EPHB3	Nose morphology
	4q31.3	rs9995821	DCHS2	Nose morphology
	6p21.1	rs227833	SUPT3H	Nose morphology
	6q23.2	rs5880172	RPS12, EYA4	Forehead morphology
	7q21.3	rs10238953	DLX6, DYNC1L1	Chin morphology
	17q24.3	rs11655006	BC039327	Nose and mouth morphology
	17q24.3	rs5821892	SOX9	Nose morphology
	19q13.11	rs287104	KCTD15	Nose morphology
Endo et al., 2018	10q26.11	rs12570134, rs1415425	EMX2	Double-edged eyelids
Cha et al., 2018	2p24.1	rs7567283	OSR1-WDR35	Facial frontal contour
	2q31.1	rs970797	HOXD1-MTX2	Eye shape
	6q27	rs3736712	WDR27	Eye tail length
	17q24.3	rs2193054	SOX9	Profile nasal angle and nasal tip protrusion
	20q12	rs2206437	DHX35	Subnasal width
Howe et al., 2018*	5q22.2	rs255877	ENSG00000232633	Philtrum width
	7p15.2	rs2522825	HOXA1	Philtrum width
Qiao et al. 2018	2p16.3	rs17868256	Intergenic	Facial width
	3p12.2	rs61672954	Intergenic	Jaw morphology
	4p15.1	rs60159418	PCDH7	Mouth morphology
	5q35.3	rs118078182	COL23A1	Nasal length and protrusion
	11q24.1	rs1868752	UBASH3B	Eye width
	20p12.3	rs3920540	BMP2	Nasal bridge and tip morphology
Wu and Zhai et al., 2019	1p13.1	rs647711	IGF3	Nasal length, mandibular width, width between mental foramina
	2q12.2	rs62152530	RGPD3	Nasal length, ear length, alar width
	2q37	rs1048603, rs838543	USP40	Pyriform aperture width
	9q21.33	rs10868138	SLC28A3	Nasal length, Alar width, width between tragus, width between mental foramina
Li and Zhao et al., 2019	1p36.32	rs4648379	PRDM16	Distance between subnasale and right chelion
	1q41	rs5781117	LYPLAL1	Distance between right alare and left otobasion inferius
	2q12.3	rs3827760	EDAR	Distance between left ectocanthion and left otobasion inferius
	2q36.1	rs7559271	PAX3	Distance between left entocanthion and right alare
	3q14.3	rs56063440	CACNA2D3	Distance between right and left otobasion inferius
	6p21.1	rs227833	SUPT3H	Distance between right entocanthion and left otobasion inferius
	10q21.1	rs1194708	DKK1	Nasal wing distance
	17p13.1	rs80067372	TNFSF12	Distance between subnasale and right ectocanthion

### Sheet: Citations
L. Paternoster, A. I. Zhurov, A. M. Toma, J. P. Kemp, B. St. Pourcain, N. J. Timpson, G. McMahon, W. McArdle, S. M. Ring, G. D. Smith, S. Richmond, D. M. Evans, Genome-wide association study of three-dimensional facial morphology identifies a variant in PAX3 associated with nasion position. Am. J. Hum. Genet. 90, 478–485 (2012).
F. Liu, F. van der Lijn, C. Schurmann, G. Zhu, M. M. Chakravarty, P. G. Hysi, A. Wollstein, O. Lao, M. de Bruijne, M. A. Ikram, A. van der Lugt, F. Rivadeneira, A. G. Uitterlinden, A. Hofman, W. J. Niessen, G. Homuth, G. de Zubicaray, K. L. McMahon, P. M. Thompson, A. Daboul, R. Puls, K. Hegenscheid, L. Bevan, Z. Pausova, S. E. Medland, G. W. Montgomery, M. J. Wright, C. Wicking, S. Boehringer, T…
L. C. Jacobs, F. Liu, I. Bleyen, D. A. Gunn, A. Hofman, C. C. W. Klaver, A. G. Uitterlinden, H. A. M. Neumann, V. Bataille, T. D. Spector, M. Kayser, T. Nijsten, Intrinsic and Extrinsic Risk Factors for Sagging Eyelids. JAMA Dermatol. 150, 836–843 (2014).
K. Adhikari, G. Reales, A. J. P. Smith, E. Konka, J. Palmen, M. Quinto-Sanchez, V. Acuña-Alonzo, C. Jaramillo, W. Arias, M. Fuentes, M. Pizarro, R. Barquera Lozano, G. Macín Pérez, J. Gómez-Valdés, H. Villamil-Ramírez, T. Hunemeier, V. Ramallo, C. C. Silva de Cerqueira, M. Hurtado, V. Villegas, V. Granja, C. Gallo, G. Poletti, L. Schuler-Faccini, F. M. Salzano, M.-C. Bortolini, S. Canizales-Quint…
J. R. Shaffer, E. Orlova, M. K. Lee, E. J. Leslie, Z. D. Raffensperger, C. L. Heike, M. L. Cunningham, J. T. Hecht, C. H. Kau, N. L. Nidey, L. M. Moreno, G. L. Wehby, J. C. Murray, C. A. Laurie, C. C. Laurie, J. Cole, T. Ferrara, S. Santorico, O. Klein, W. Mio, E. Feingold, B. Hallgrimsson, R. A. Spritz, M. L. Marazita, S. M. Weinberg, Genome-Wide Association Study Reveals Multiple Loci Influenci…
J. K. Pickrell, T. Berisa, J. Z. Liu, L. Ségurel, J. Y. Tung, D. A. Hinds, Detection and interpretation of shared genetic influences on 42 human traits. Nat. Genet. 48, 709–717 (2016).
J. B. Cole, M. Manyama, E. Kimwaga, J. Mathayo, J. R. Larson, D. K. Liberton, K. Lukowiak, T. M. Ferrara, S. L. Riccardi, M. Li, W. Mio, M. Prochazkova, T. Williams, H. Li, K. L. Jones, O. D. Klein, S. A. Santorico, B. Hallgrimsson, R. A. Spritz, Genomewide Association Study of African Children Identifies Association of SCHIP1 and PDE8A with Facial Size and Shape. PLOS Genet. 12, e1006174 (2016).
M. K. Lee, J. R. Shaffer, E. J. Leslie, E. Orlova, J. C. Carlson, E. Feingold, M. L. Marazita, S. M. Weinberg, Genome-wide association study of facial morphology reveals novel associations with FREM1 and PARK2. PLoS ONE. 12, 1–13 (2017).
P. Claes, J. Roosenboom, J. D. White, T. Swigut, D. Sero, J. Li, M. K. Lee, A. Zaidi, B. C. Mattern, C. Liebowitz, L. Pearson, T. González, E. J. Leslie, J. C. Carlson, E. Orlova, P. Suetens, D. Vandermeulen, E. Feingold, M. L. Marazita, J. R. Shaffer, J. Wysocka, M. D. Shriver, S. M. Weinberg, Genome-wide mapping of global-to-local genetic effects on human facial shape. Nat. Genet. 50, 414 (2018…
D. J. M. Crouch, B. Winney, W. P. Koppen, W. J. Christmas, K. Hutnik, T. Day, D. Meena, A. Boumertit, P. Hysi, A. Nessa, T. D. Spector, J. Kittler, W. F. Bodmer, Genetics of the human face: Identification of large-effect single gene variants. Proc. Natl. Acad. Sci. 115, E676–E685 (2018).
C. Endo, T. A. Johnson, R. Morino, K. Nakazono, S. Kamitsuji, M. Akita, M. Kawajiri, T. Yamasaki, A. Kami, Y. Hoshi, A. Tada, K. Ishikawa, M. Hine, M. Kobayashi, N. Kurume, Y. Tsunemi, N. Kamatani, M. Kawashima, Genome-wide association study in Japanese females identifies fifteen novel skin-related trait associations. Sci. Rep. 8 (2018), doi:10.1038/s41598-018-27145-2.
S. Cha, J. E. Lim, A. Y. Park, J.-H. Do, S. W. Lee, C. Shin, N. H. Cho, J.-O. Kang, J. M. Nam, J.-S. Kim, K.-M. Woo, S.-H. Lee, J. Y. Kim, B. Oh, Identification of five novel genetic loci related to facial morphology by genome-wide association studies. BMC Genomics. 19 (2018), doi:10.1186/s12864-018-4865-9.
L. J. Howe, M. K. Lee, G. C. Sharp, G. Davey Smith, B. St Pourcain, J. R. Shaffer, K. U. Ludwig, E. Mangold, M. L. Marazita, E. Feingold, A. Zhurov, E. Stergiakouli, J. Sandy, S. Richmond, S. M. Weinberg, G. Hemani, S. J. Lewis, Investigating the shared genetics of non-syndromic cleft lip/palate and facial morphology. PLoS Genet. 14 (2018), doi:10.1371/journal.pgen.1007501.
L. Qiao, Y. Yang, P. Fu, S. Hu, H. Zhou, S. Peng, J. Tan, Y. Lu, H. Lou, D. Lu, S. Wu, J. Guo, L. Jin, Y. Guan, S. Wang, S. Xu, K. Tang, Genome-wide variants of Eurasian facial shape differentiation and a prospective model of DNA based face prediction. J. Genet. Genomics. 45, 419–432 (2018).
W. Wu, G. Zhai, Z. Xu, B. Hou, D. Liu, T. Liu, W. Liu, F. Ren, Whole-exome sequencing identified four loci influencing craniofacial morphology in northern Han Chinese. Hum. Genet. (2019), doi:10.1007/s00439-019-02008-6.
Y. Li, W. Zhao, D. Li, X. Tao, Z. Xiong, J. Liu, W. Zhang, A. Ji, K. Tang, F. Liu, C. Li, EDAR, LYPLAL1, PRDM16, PAX3, DKK1, TNFSF12, CACNA2D3, and SUPT3H gene variants influence facial morphology in a Eurasian population. Hum. Genet. 138, 681–689 (2019).
