## Supplementary material for "Insights into the genetic architecture of the human face": Table S4

### Sheet: TableS4
Pair	RSID	Locus	Chr	Pos (hg19)	A1	A2	A1freq US	A1freq UK	Lowest P	Ensembl genomic context	Candidate gene	LD r2	LD D'
1	rs76244841	1p36.32	1	2775953	A	G	0.422636	0.416614	1.479e-08	intergenic variant	PRDM16	0.001	0.0553
1	rs1572037	1p36.32	1	3254369	C	T	0.276794	0.277809	2.64292e-22	intron variant of PRDM16	PRDM16
2	rs3936018	1p12	1	119682370	C	T	0.230761	0.239008	8.00911e-58	intron variant of WARS2; regulatory region variant (promoter)	WARS2	0.0037	0.2441
2	rs17023457	1p12	1	119875730	C	T	0.166393	0.178912	3.25996e-15	regulatory region variant (promoter flanking region)	WARS2
3	rs577676	1q24.2	1	170587340	T	C	0.455695	0.445229	1.08373e-08	regulatory region variant (promoter flanking region)	PRRX1	no biallelic variant
3	rs10919462	1q24.2	1	170734890	A	C	0.448328	0.446719	2.691e-11	regulatory region variant (CTCF binding site)	PRRX1
4	rs6715010	2p24.1	2	19277788	T	C	0.468365	0.471754	1.34486e-14	intron variant of lincRNA AC092594.1	OSR1	rs6715010 & rs79037251: 0.0131 rs79037251 & rs1427539: 0.0024	rs6715010 & rs79037251: 0.255 rs79037251 & rs1427539: 0.1426
4	rs79037251	2p24.1	2	19503015	T	G	0.152226	0.147109	9.46093e-11	intron variant of lincRNA AC092594.1	OSR1
4	rs1427539	2p24.1	2	19773420	C	T	0.346867	0.351935	2.48497e-09	regulatory region variant (promoter flanking region)	OSR1
5	rs6740960	2p21	2	42181679	A	T	0.490028	0.48296	3.39101e-36	upstream gene variant of C2orf91; regulatory region variant (promoter flanking region and CTCF binding site)	PKDCC	0.0021	0.068
5	rs10189338	2p21	2	42238622	C	T	0.293853	0.252257	2.48865e-08	downstream gene variant of antisense AC013480.2	PKDCC
6	rs921119	2p21	2	45272812	C	T	0.294244	0.297669	1.41947e-46	intergenic variant	SIX3	0	0.003
6	rs35395759	2p21	2	45350661	T	C	0.276568	0.282102	3.58892e-10	regulatory region variant (open chromatin region)	SIX2
7	rs11692600	2q14.2	2	119046519	C	T	0.427257	0.41049	1.87709e-12	intergenic variant	INSIG2	0.0001	0.0143
7	rs332108	2q14.2	2	119440930	C	A	0.45827	0.466222	5.73045e-12	intergenic variant	EN1
8	rs970797	2q31.1	2	177111819	T	G	0.431838	0.428632	5.40707e-68	downstream gene variant of processed pseudogene AC016739.1	HOXD1	0.004	0.0926
8	rs10178696	2q31.1	2	177365619	A	G	0.270777	0.273052	2.63872e-11	regulatory region variant (open chromatin region)	MTX2
9	rs58022575	3q27.1	3	184333169	G	GA	0.469424	0.463336	2.83777e-26	regulatory region variant	EPHB3	0.0004	0.0264
9	rs56081252	3q27.1	3	184375948	A	G	0.371991	0.348852	4.74644e-11	intergenic variant	EPHB3
10	rs3910659	4p16.2	4	4537916	G	T	0.184759	0.169713	4.45092e-09	intron variant of STX18	STX18	0.0071	0.121
10	rs13117653	4p16.2	4	4805454	A	G	0.328422	0.319825	4.20039e-18	intergenic variant	MSX1
11	rs6555969	5q35.1	5	171128464	T	C	0.318681	0.322489	1.03499e-13	regulatory region variant (promoter flanking region)	FGF18	0.0135	0.3377
11	rs17073930	5q35.1	5	171190826	G	A	0.213797	0.214807	4.04705e-08	intergenic variant	FGF18
12	rs2245221	8q23.3	8	116624879	G	A	0.422004	0.431779	1.88108e-08	intron variant of TRPS1; regulatory region variant (promoter flanking region)	TRPS1	0.0229	0.3229
12	rs11337200	8q23.3	8	116713794	AT	A	0.224012	0.245604	7.02548e-13	upstream gene variant of TRPS1	TRPS1
13	rs7843236	8q24.12	8	121980512	T	A	0.462829	0.465786	9.54389e-10	intron variant of lincRNA RP11-369K17.1	SNTB1	0.0033	0.0595
13	rs2581548	8q24.12	8	122256121	A	G	0.432681	0.467427	8.53303e-11	regulatory region variant (promoter flanking region)	HAS2
14	rs242983	10q26.11	10	119276361	A	G	0.133312	0.116938	1.84622e-20	regulatory region variant (open chromatin region)	EMX2	0.001	0.0444
14	rs34988394	10q26.11	10	119738984	T	C	0.218236	0.202983	5.46352e-14	intergenic variant	EMX2
15	rs7121535	11p11.2	11	44336938	T	C	0.436874	0.443556	4.7054e-09	intergenic variant	ALX4	0.0065	0.1075
15	rs10838269	11p11.2	11	44378010	C	T	0.287264	0.262479	8.93248e-15	intergenic variant	ALX4
16	rs60493340	12q14.3	12	65856151	G	T	0.454526	0.444977	4.00117e-19	intron variant of MSRB3	WIF1	0.0007	0.0518
16	rs11175967	12q14.3	12	66321344	G	C	0.229415	0.221938	2.14985e-15	intron variant of HMGA2	HMGA2
17	rs2695152	12q21.2	12	77927796	G	A	0.323162	0.332955	1.28054e-08	intron variant of lincRNA RP1-34H18.1	NAV3	0.0193	0.2733
17	rs10160931	12q21.2	12	78216016	G	T	0.38684	0.379124	8.83252e-14	intergenic variant	NAV3
18	rs58687115	12q21.31	12	84199728	C	CT	0.479076	0.48696	5.33652e-11	regulatory region variant (promoter flanking region)	gene desert	0.0191	0.1649
18	rs4385969	12q21.31	12	84395428	A	G	0.369494	0.39442	2.48969e-11	intergenic variant	SLC6A15
19	rs11609649	12q21.31	12	85576492	A	G	0.179247	0.17737	6.57385e-29	intron variant of LRRIQ1	ALX1	0	0.0155
19	rs10779162	12q21.31	12	85881917	T	G	0.0736568	0.0826783	4.12902e-17	intergenic variant	ALX1
20	rs11842203	13q32.1	13	95508654	G	A	0.0545557	0.0534146	7.20749e-11	intron variant of lncRNA LOC101927284	TGDS-SOX21	0.0017	0.1336
20	rs9524742	13q32.1	13	95650055	T	C	0.433584	0.411013	3.05526e-15	regulatory region variant (promoter flanking region)	TGDS-SOX21
21	rs1542448	14q32.2	14	98873074	A	G	0.362384	0.353477	1.48589e-13	intergenic variant	BCL11B	0.0007	0.0519
21	rs76810699	14q32.2	14	99018688	A	G	0.132641	0.131263	2.54425e-09	intergenic variant	BCL11B
22	rs34430707	15q23	15	71755645	G	A	0.194196	0.20226	6.87065e-12	intron variant of THSD4; regulatory region variant (open chromatin region)	THSD4	0.0019	0.1301
22	rs112087864	15q23	15	71860977	T	C	0.296686	0.309292	7.09804e-11	intron variant of THSD4	THSD4
23	rs7218433	17q22	17	54304717	G	T	0.245735	0.242008	1.1095e-21	intron variant of ANKFN1	NOG	0.0019	0.0684
23	rs227727	17q22	17	54776955	T	A	0.436787	0.447144	1.00083e-16	intergenic variant	NOG
24	rs6047635	20p11.22	20	21781625	T	G	0.0924881	0.0910629	2.29839e-12	intergenic variant	PAX1	0.0399	0.9644
24	rs6047637	20p11.22	20	21785073	C	T	0.279352	0.243831	4.53132e-20	intergenic variant	PAX1
