## Supplementary material for "Insights into the genetic architecture of the human face": Table S5

### Sheet: Multi Effect SNPs
RSID	Chr	Pos (hg19)	Gene annotation	Segment	Additionally associated traits	H3K27ac Cluster	Ensembl genomic context	Regulatory features at position	Regulatory features within +-10kb
rs6740960	2	42181679	PKDCC	10	4	3	upstream gene variant of C2orf91; regulatory region variant (promoter flanking region and CTCF binding site)	ENSR00000384222 (promoter flanking region); ENSR00001174749 (CTCF binding site)	ENSR00000384220 (CTCF binding site); ENSR00001174750 (CTCF binding site); ENSR00001174751 (promoter flanking region); ENSR00001174752 (open chromatin); ENSR00001174753 (CTCF binding site)
				20	2
				51	14
				53	37
rs970797	2	177111819	HOXD1	2	72	6	downstream gene variant of processed pseudogene AC016739.1		ENSR00001200336 (open chromatin); ENSR00001200337 (open chromatin); ENSR00001200338 (CTCF binding site)
				4	117
				7	20, 182
				8	180, 193
				10	8, 68, 76
				14	29
				15	92
				20	105, 192
				21	33, 39, 56, 83
				35	195
				39	44
rs1370926	2	223030502	PAX3	5	23	1	regulatory region variant (enhancer)	ENSR00001209222 (enhancer)	ENSR00001209221 (enhancer); ENSR00001209221 (CTCF binding site); ENSR00000130782 (open chromatin); ENSR00001209224 (open chromatin)
				9	164
				10	68
				11	5, 187, 193
				20	32, 192
				22	9, 136
				23	197
				28	36, 152
				36	79
				40	22, 174
				44	2
				45	124, 175
				47	119
				60	142
rs17054293	3	54724560	CACNA2D3	4	172	1	intron variant of CACNA2D3		ENSR00000152752 (open chromatin); ENSR00001256892 (enhancer); ENSR00001256893 (enhancer); ENSR00001256894 (enhancer); ENSR00001256894 (enhancer); ENSR00001256896 (CTCF binding site); ENSR00001256897 (promoter flanking region)
				5	44, 151
				9	106
				11	162
rs9310211	3	71231744	FOXP1	7	203	2	intron variant of FOXP1		ENSR00001260721 (promoter flanking region); ENSR00001260722 (CTCF binding site); ENSR00001260723 (promoter flanking region); ENSR00001260724 (enhancer); ENSR00001260725 (promoter flanking region); ENSR00001260726 (enhancer)
				23	7, 197
				47	147
rs62324070	4	127928593	INTU	4	96, 135	1	regulatory region variant (enhancer)	ENSR00001306693 (enhancer)	ENSR00001306691 (open chromatin); ENSR00001306692 (enhancer); ENSR00000173119 (open chromatin); ENSR00001306694 (CTCF binding site); ENSR00001306695 (CTCF binding site)
				5	54
rs9995821	4	154828366	DCHS2	2	94, 202	1	intergenic variant		ENSR00000175066 (open chromatin); ENSR00001311333 (promoter flanking region); ENSR00001311334 (promoter flanking region); ENSR00001311335 (open chromatin)
				5	61, 85
				22	2
				34	138, 152, 180
				36	196
				43	54, 81
				44	136
				45	119, 160
rs10078545	5	82124190	XRCC4	5	54	1	downstream gene variant of processed pseudogene CTD-2218K11.3		ENSR00001331833 (enhancer); ENSR00001331834 (CTCF binding site)
				18	196
rs60493340	12	65856151	WIF1	18	196	4	intron variant of MSRB3		ENSR00001034091 (CTCF binding site); ENSR00001034092 (TF binding site); ENSR00001034093 (enhancer); ENSR00001034094 (enhancer); ENSR00001034095 (CTCF binding site); ENSR00000053275 (open chromatin); ENSR00001034096 (CTCF binding site)
				25	10, 34
rs2098990	12	115419855	TBX3	36	79	4	intergenic variant		ENSR00001043996 (open chromatin); ENSR00001043998 (promoter flanking region); ENSR00001043999 (CTCF binding site); ENSR00001044000 (TF binding site); ENSR00001044001 (open chromatin); ENSR00001044003 (enhancer)
				44	152, 185
rs227727	17	54776955	NOG	9	123	4	intergenic variant		ENSR00000096019 (open chromatin); ENSR00001131149 (CTCF binding site); ENSR00001131150 (TF binding site); ENSR00001131151 (enhancer); ENSR00001131152 (promoter flanking region)
				12	101
				38	146
rs6113624	20	22286430	FOXA2	21	7	6	regulatory region variant (open chromatin region)	ENSR00000135531 (open chromatin)	ENSR00001218905 (open chromatin); ENSR00001218906 (CTCF binding site); ENSR00000297721 (CTCF binding site); ENSR00001218907 (TF binding site); ENSR00001218908 (enhancer); ENSR00000297722 (CTCF binding site)
				34	138
				45	119
rs877313	20	38082252	DHX35	10	35	6	intergenic variant		ENSR00001222003 (CTCF binding site); ENSR00001222004 (open chromatin); ENSR00001222005 (enhancer); ENSR00001222006 (enhancer); ENSR00001222007 (CTCF binding site); ENSR00001222008 (open chromatin); ENSR00000137101 (open chromatin)
				34	138
				36	106, 139
				53	55

### Sheet: Trait Key
Trait	Which SNP was this trait identified with in the CCA?
1	rs76244841
2	rs1572037
3	rs742071
4	rs4912082
5	rs16834081
6	rs199971562
7	rs4916071
8	rs79297754
9	rs12070922
10	rs7513680
11	rs3936018
12	rs17023457
13	rs11589479
14	rs577676
15	rs10919462
16	rs2759656
17	rs12039502
18	rs7558413
19	rs6715010
20	rs79037251
21	rs1427539
22	rs6740960
23	rs10189338
24	rs7590268
25	rs921119
26	rs35395759
27	rs1367228
28	rs13035645
29	rs6546175
30	rs3891585
31	rs11675008
32	rs17655927
33	rs772154
34	rs7597495
35	rs11692600
36	rs332108
37	rs148912137
38	rs970797
39	rs10178696
40	rs8176501
41	rs13035389
42	rs4675617
43	rs1370926
44	rs7579011
45	rs4686337
46	rs73048344
47	rs17054293
48	rs9310211
49	rs3072056
50	rs34199564
51	rs793487
52	rs1391361
53	rs7373685
54	rs6795164
55	rs792736
56	rs58022575
57	rs56081252
58	rs74921869
59	rs3910659
60	rs13117653
61	rs7674010
62	rs514892
63	rs7655723
64	rs7694450
65	rs6852838
66	rs62324070
67	rs9995821
68	rs4342159
69	rs4695846
70	rs3054104
71	rs4866909
72	rs10078545
73	rs76770688
74	rs13182341
75	rs4582322
76	rs6555969
77	rs17073930
78	rs4959652
79	rs7755467
80	rs9274522
81	rs1520
82	rs227832
83	rs73457129
84	rs12055796
85	rs9381923
86	rs6923760
87	rs4715567
88	rs112411726
89	rs6568401
90	rs9388518
91	rs519332
92	rs34729823
93	rs2108791
94	rs212672
95	rs2465274
96	rs62443772
97	rs12535551
98	rs7806852
99	rs7807002
100	rs4296976
101	rs884373
102	rs798682
103	rs4732070
104	rs6948022
105	rs2976940
106	rs12114954
107	rs657913
108	rs5029306
109	rs149814396
110	rs56252175
111	rs116867275
112	rs1588405
113	rs139016242
114	rs60373317
115	rs10089785
116	rs2245221
117	rs11337200
118	rs7843236
119	rs2581548
120	rs871502
121	rs7859005
122	rs10758593
123	rs303751
124	rs10962767
125	rs2230578
126	rs12553508
127	rs145965565
128	rs1999464
129	rs10448285
130	rs1902713
131	rs9633535
132	rs138458666
133	rs1907342
134	rs1536446
135	rs11190970
136	rs242983
137	rs34988394
138	rs1696840
139	rs6578283
140	rs34121257
141	rs7121535
142	rs10838269
143	rs10743452
144	rs11049359
145	rs7970054
146	rs60493340
147	rs11175967
148	rs2695152
149	rs10160931
150	rs58687115
151	rs4385969
152	rs11609649
153	rs10779162
154	rs2098990
155	rs66516258
156	rs11842203
157	rs9524742
158	rs2390383
159	rs9558696
160	rs1411551
161	rs59081965
162	rs12878658
163	rs10047930
164	rs12881623
165	rs12890110
166	rs1542448
167	rs76810699
168	rs1257585
169	rs148375239
170	rs34961041
171	rs2306022
172	rs34430707
173	rs112087864
174	rs2401176
175	rs9923447
176	rs62051935
177	rs2760734
178	rs9899183
179	rs7218433
180	rs227727
181	rs9893705
182	rs34439270
183	rs9908442
184	rs9302943
185	rs2359442
186	rs11665450
187	rs634687
188	rs287104
189	rs6139982
190	rs116792
191	rs6047635
192	rs6047637
193	rs6113624
194	rs1474738
195	rs877313
196	rs6022641
197	rs4811827
198	rs736702
199	rs6529847
200	rs2520378
201	rs1045686
202	rs11167418
203	rs4829906
